# SARS-CoV-2 nucleocapsid induces hyperinflammation and vascular leakage through the Toll-like receptor signaling axis in macrophages

**DOI:** 10.1101/2025.08.28.672752

**Authors:** Zhenlan Yao, Pablo A. Alvarez, Carolina Chavez, Yennifer Delgado, Prashant Kaushal, David Austin, Qian Li, Yanying Yu, Anne K Zaiss, Vaithilingaraja Arumugaswami, Qiang Ding, Jeffrey J. Hsu, Robert Damoiseaux, Mehdi Bouhaddou, Alexander Hoffmann, Melody M. H. Li

**Affiliations:** Department of Microbiology, Immunology and Molecular Genetics, University of California, Los Angeles, CA 90095, USA; Molecular Biology Institute, University of California, Los Angeles, CA 90095, USA; Department of Molecular and Medical Pharmacology, David Geffen School of Medicine at UCLA, Los Angeles, CA 90095, USA; Department of Medicine, University of California, Los Angeles, CA 90095, USA; Department for Bioengineering, Samueli School of Engineering, University of California, Los Angeles, CA 90095, USA; Department of Medicine, Veterans Affairs Greater Los Angeles Health Care System, Los Angeles, CA 90073, USA; California Nano Systems Institute, University of California, Los Angeles, CA 90095, USA; Institute for Quantitative and Computational Biosciences, University of California, Los Angeles, CA 90095, USA; Eli and Edythe Broad Center of Regenerative Medicine and Stem Cell Research, University of California, Los Angeles, CA 90095, USA; Center for Infection Biology, School of Basic Medical Sciences, Tsinghua University, Beijing, China

**Author notes:** Mass Spectrometry Technology Access Center at McDonnell Genome Institute, Washington University School of Medicine, St. Louis, MO, 63108, USA. These authors contributed equally (Zhenlan Yao, Pablo A. Alvarez).

## Abstract

Tens of thousands of severe COVID-19 cases are hospitalized weekly in the U.S., often driven by an imbalance between antiviral responses and inflammatory signaling, leading to uncontrolled cytokine secretion. The SARS-CoV-2 nucleocapsid (N) protein is a known immune antagonist, but its role in macrophage-driven cytokine storms is unclear. We demonstrate that N functions in a pathway-specific manner, specifically amplifying nuclear factor κB-related transcripts upon Toll-like receptor 7/8 stimulation. Moreover, we show that this is a conserved feature of pathogenic coronaviruses, with the delta variant N being the most pro-inflammatory. Our interaction networks suggest the delta variant N drives inflammation through interactions with several stress granule-related proteins. Profiling of secreted cytokines revealed that supernatants from the delta variant N-expressing macrophages disrupt brain and heart endothelial barriers, implicating N in COVID-19-associated cognitive and cardiac complications. Our findings highlight N-mediated immune imbalance as a driver of severe COVID-19 and identify N as a promising therapeutic target to mitigate hyperinflammation.
