## Supplementary material for "SARS-CoV-2 nucleocapsid induces hyperinflammation and vascular leakage through the Toll-like receptor signaling axis in macrophages": Table 5: Primers and antibodies

### Sheet: Primers for cloning
Construct	Cloning strategy		Primer sequence 5'-3'	Restriction site	Template	Vector	Note
Delta variant N	NEBuilder HiFi ligation	Delta fragment 1-Fwd	GAAGAAGGCCtatGAGACACAAG	N/A	pDONR221-SARS-CoV-2 N (Wuhan)	N/A	Introduce D63G, R203M and D377Y mutations to Wuhan strain N
		Delta fragment 1-Rev	CTGGGGAACTTCAGgccTTCTTTTCCG	N/A		N/A
		Delta fragment 2 -Fwd	CGGCAGCAGCatgGGGACCTCCC	N/A		N/A
		Delta fragment 2 -Rev	CAGGGCTTGTGTCTCataGGCCTTCTTCTTCT	N/A		N/A
		Delta fragment 3 -Fwd	ACGGAAAAGAAggcCTGAAGTTCCCCAGAG	N/A		N/A
		Delta fragment 3 -Rev	GGGAGGTCCCcatGCTGCTGCCG	N/A		N/A
Omicron variant N	NEBuilder HiFi ligation	Omicron fragment 1-Fwd	CCAGAGAAATGCCctgAGAATCACCTTTGGA	N/A		N/A	Introduce P13L, R203K and G204R mutations to Wuhan strain N
		Omicron fragment 1-Rev	CAGGGGAGGTgcgtttGCTGCTGCCG	N/A		N/A
		Omicron fragment 2-Fwd	CGGCAGCAGCaaacgcACCTCCCCTG	N/A		N/A
		Omicron fragment 2-Rev	TCCAAAGGTGATTCTcagGGCATTTCTCTGG	N/A		N/A
	Site direct mutagenesis	Omicron (del 31-33) -Fwd	GGTGCTCGGAGTAAG	N/A	pDONR221-SARS-CoV-2 N with P13L, R203K and G204R mutations	N/A	Introduce del31-33 mutations
		Omicron (del 31-33)-Rev	GCCGTTCTGGTTAGAG	N/A		N/A
SARS-CoV-1 N	NEBuilder HiFi ligation	Vector-Fwd	TCAGGCATAACTTAATTAAGACGCGATCGC	N/A	pEntry-SARS-CoV-1 N	N/A	Add myc tag and Kozak sequence at the N termianl
		Vector-Rev	GATCAGCTTCTGCTCCATGGTGGCGGCGGATCCCATGGATCCTGG	N/A		N/A
		CoV-1-N-Fwd	CCATGGAGCAGAAGCTGATCAGCGAGGAAGATCTGCAGTCTGATAATGGACCCCAATCAAA	N/A		N/A
		CoV-1-N-Rev	CTTAATTAAGTTATGCCTGAGTTGAA	N/A		N/A
MERS-CoV N	NEBuilder HiFi ligation	Vector-Fwd	CACTGATTAA CTTAATTAAGACGCGATCGC	N/A	pEntry-MERS-CoV N	N/A	Add myc tag and Kozak sequence at the N termianl
		Vector-Rev	GATCAGCTTCTGCTCCATGGTGGCGGCGGATCCCATGGATCCTGG	N/A		N/A
		MERS-N-Fwd	CCATGGAGCAGAAGCTGATCAGCGAGGAAGATCTGCAG GCATCCCCTGCTGCACCT	N/A		N/A
		MERS-N-Rev	CTTAATTAAG AAGATCAGTGTTAACATCAATCATTGGACCAG	N/A		N/A
cGAS	NEBuilder HiFi ligation	Fwd	GACGACGACGACAAGGGGGCGGCCGCATGCAGCCTTGGCACG	NotI	THP-1 cDNA	pcDNA3.1-3xFlag
		Rev	AGCGGGTTTAAACGGGCCCTCTAGACTAAAAATACAAAAAATTAGCCGGATGTG	XbaI

### Sheet: qPCR primers
Genes	Fwd primer (5'-3')	Rev primer (5'-3')
IFNB1	ATGACCAACAAGTGTCTCCTCC	GGAATCCAAGCAAGTTGTAGCTC
TNF	CCTCTCTCTAATCAGCCCTCTG	GAGGACCTGGGAGTAGATGAG
CCL4	CTGTGCTGATCCCAGTGAATC	TCAGTTCAGTTCCAGGTCATACA
CXCl10	GTGGCATTCAAGGAGTACCTC	TGATGGCCTTCGATTCTGGATT
IL-8	TTTTGCCAAGGAGTGCTAAAGA	AACCCTCTGCACCCAGTTTTC

### Sheet: Antibodies
Antibody	Vendor	Catalogue
Anti-myc, mouse monoclonal	Cell Signaling Technology	Cat#2276S
Anti-flag, mouse monoclonal	Sigma-Aldrich	Cat#F1084
Anti-b-actin-HRP, mouse monoclonal	Sigma-Aldrich	Cat#A3854
Goat-anti-mouse HRP	Jackson ImmunoResearch	Cat#115-035-146
Goat-anti-rabbit HRP	Thermo Fisher Scientific	Cat#31462
Anti-V5, mouse monoclonal	Millipore Sigma	Cat#V8012
Anti-NF-kB p65, rabbit monoclonal	Cell Signaling Technology	Cat #8242
Anti-Phospho-NF-kB p65 (Ser536), rabbit monoclonal	Cell Signaling Technology	Cat #3033
Anti-Phospho-STAT1 (pY701.4A), mouse monoclonal	Santa Cruz Biotechnology	Cat # sc-136229
Anti-STAT1, rabbit monoclonal	Cell Signaling Technology	Cat #9172
